# Oxytocin receptor activation does not mediate associative fear deficits in a Williams Syndrome model

**DOI:** 10.1101/2021.03.29.437431

**Authors:** Kayla R. Nygaard, Raylynn G. Swift, Rebecca M. Glick, Rachael E. Wagner, Susan E. Maloney, Georgianna G. Gould, Joseph D. Dougherty

**Author notes:** Corresponding Author: Joseph D. Dougherty, Depts of Genetics and Psychiatry, Washington University in St. Louis, 660 S. Euclid Ave, Campus Box 8232, St. Louis, MO 63110.

## Abstract

Williams Syndrome is caused by a deletion of 26-28 genes on chromosome 7q11.23. Patients with this disorder have distinct behavioral phenotypes including learning deficits, anxiety, increased phobias, and hypersociability. Some studies also suggest elevated blood oxytocin and altered oxytocin receptor expression, and this oxytocin dysregulation is hypothesized to be involved in the underlying mechanisms driving a subset of these phenotypes. A ‘Complete Deletion’ mouse, modeling the hemizygous critical region deletion in Williams Syndrome, recapitulates many of the phenotypes present in humans. These Complete Deletion mice also exhibited impaired fear responses in the conditioned fear task. Here, we address whether oxytocin dysregulation is responsible for this impaired associative fear memory response. We show direct delivery of an oxytocin receptor antagonist to the central nervous system did not rescue the attenuated contextual or cued fear memory responses in Complete Deletion mice. Thus, increased oxytocin signaling is not acutely responsible for this phenotype. We also evaluated oxytocin receptor and serotonin transporter availability in regions related to fear learning, memory, and sociability using autoradiography in wild type and Complete Deletion mice. While we identified trends in lowered oxytocin receptor expression in the lateral septal nucleus, and trends towards lowered serotonin transporter availability in the striatum and orbitofrontal cortex, we found no significant differences after correction. Together, these data suggest the fear conditioning anomalies in the Williams Syndrome mouse model are independent of any alterations in the oxytocinergic system caused by deletion of the Williams locus.
