## Supplemental Table 1 for "Oxytocin receptor activation does not mediate associative fear deficits in a Williams Syndrome model"

### Sheet: Combined_Tables_Final
	CONDITIONED FEAR TASK
	MICE	AGE	SAMPLE SIZE (n):	Wild Type (WT)		Complete Deletion (CD)
		P97-P106		10		10
				Female	Male	Female	Male
				4	6	8	2
	Figure	Parameter (unit)	Comparison	Descriptive Statistics		Statistical Analysis
			Independent Variables	Average ± SEM	Median (2Q,3Q)	Statistical Test	Significance
	Figure 1B	Acquisition - Baseline (% Freezing)	Baseline Minute 1	WT: 0 ± 0	WT: 0 (0, 0)	Linear mixed model, Random effect: Animal; Anova to test fixed effects; Tukey's HSD multiple comparison within minute	Genotype: F(1,18) = 1.355, p = 0.2596 Time: F(1,18) = 1.355, p = 0.2596 Time*Genotype Interaction: F(1,18) = 1.355, p = 0.2596
				CD: 0 ± 0	CD: 0 (0, 0)
			Baseline Minute 2	WT: 0 ± 0	WT: 0 (0, 0)
				CD: 0.974 ± 0.8367	CD: 0 (0, 0)
		Acquisition - Conditioned Stimulus (% Freezing)	Conditioned Stimulus Minute 3	WT: 4.824 ± 2.1754	WT: 2.43 (0, 5.4225)	Linear mixed model, Random effect: Animal; Anova to test fixed effects; Tukey's HSD multiple comparison within minute	Time: F(2,36) = 77.809, p = 8.503x10-14 Genotype: F(1,18) = 0.0768, p = 0.7848 Time*Genotype Interaction: F(2,36) = 0.0013, p = 0.9987	D1M3: CD - WT p = 0.997
				CD: 5.978 ± 1.6756	CD: 5.75 (1.665, 7.99)			D1M4: CD - WT p = 0.996
			Conditioned Stimulus Minute 4	WT: 23.239 ± 4.3305	WT: 21.24 (17.835, 28.54)			D1M5: CD - WT p = 0.993
				CD: 24.44 ± 4.9038	CD: 22.62 (17.26, 30.97)
			Conditioned Stimulus Minute 5	WT: 49.539 ± 5.7833	WT: 52.89 (33.78, 61.3325)
				CD: 51.038 ± 5.7448	CD: 46.225 (40.69, 67.79)
	Figure 1C	Contextual Fear Memory (Average % Freezing)	Average % Freezing Baseline	WT: 0 ± 0	WT: 0 (0, 0)	Linear mixed model, Random effect: Animal; Anova to test fixed effects; Post hoc comparison within genotypes between context	Time: F(1,18) = 26.6553, p = 6.517x10-5 Genotype: F(1,18) = 1.0801, p = 0.3124 Time*Genotype Interaction: F(1,18) = 1.3479, p = 0.2608	WT baseline - CD baseline p = 0.999826
				CD: 0.487 ± 0.4183	CD: 0 (0, 0)			WT baseline - WT context p = 0.0004
			Average % Freezing Context (First 2 Minutes)	WT: 27.7675 ± 5.8102	WT: 22.82 (12.88, 40.555)			CD baseline - CD context p = 0.037928
				CD: 18.059 ± 6.6325	CD: 8.54 (5.98, 19.66)			WT context - CD context = 0.41626
	Figure 1D	Contextual Fear (% Freezing)	Contextual Fear Minute 1	WT: 22.758 ± 5.3559	WT: 23.23 (8.535, 27.89)	Linear mixed model, Random effect: Animal; Anova to test fixed effects; Tukey's HSD multiple comparison within minute	Genotype: F(1,18) = 7.9504, p=0.01135 Time: F(7,126) = 1.6189, p = 0.13586 Genotype*Time Interaction: F(7,126) = 1.8853, p = 0.07723	D2M1: CD - WT p = 0.946
				CD: 16.746 ± 7.2904	CD: 7.315 (2.33, 23.4525)			D2M2: CD - WT p = 0.308
			Contextual Fear Minute 2	WT: 32.777 ± 6.933	WT: 27.655 (15.8925, 43.3375)			D2M3: CD - WT p = 0.123
				CD: 19.372 ± 6.9001	CD: 11.335 (6.2025, 26.215)			D2M4: CD - WT p = 0.0014
			Contextual Fear Minute 3	WT: 32.747 ± 6.4617	WT: 32.3 (18.805, 42.6975)			D2M5: CD - WT p = 0.147
				CD: 15.898 ± 5.192	CD: 9.98 (4.33, 26.1225)			D2M6: CD - WT p = 0.0809
			Contextual Fear Minute 4	WT: 42.403 ± 5.8707	WT: 42.475 (30.63, 50.775)			D2M7: CD - WT p = 0.315
				CD: 14.705 ± 3.7242	CD: 12.445 (7.0875, 20.1325)			D2M8: CD - WT p = 0.0114
			Contextual Fear Minute 5	WT: 32.32 ± 6.2531	WT: 34.96 (19.4425, 42.145)
				CD: 16.087 ± 3.8355	CD: 12.195 (8.63, 22.015)
			Contextual Fear Minute 6	WT: 31.034 ± 4.7758	WT: 29.425 (23.4225, 44.44)
				CD: 12.85 ± 4.1328	CD: 7.37 (3.7775, 14.725)
			Contextual Fear Minute 7	WT: 26.613 ± 3.9524	WT: 31.195 (13.38, 36.14)
				CD: 13.3 ± 2.6011	CD: 11.75 (8.18, 16.6075)
			Contextual Fear Minute 8	WT: 33.377 ± 5.3107	WT: 33.66 (20.1125, 43.9975)
				CD: 9.955 ± 3.1435	CD: 5.33 (3.255, 14.2225)
	Figure 1E		Baseline Minute 1	WT: 4.118 ± 1.3881	WT: 2.21 (1.33, 5.11)	Linear mixed model, Random effect: Animal; Anova to test fixed effects	Time: F(1,18) = 16.9901, p = 0.00064 Genotype: F(1,18) = 2.1989, p = 0.1554 Genotype*Time Interaction: F(1,18) = 0.326, p = 0.57506
				CD: 1.422 ± 1.0962	CD: 0 (0, 0.9975)
			Baseline Minute 2	WT: 9.337 ± 1.9484	WT: 8.185 (5.4225, 11.945)
				CD: 5.371 ± 2.375	CD: 3.545 (1.66, 5.445)
		Cued Fear (% Freezing)	Cued Fear Minute 3	WT: 48.178 ± 5.402	WT: 47.005 (33.33, 63.6075)	Linear mixed model, Random effect: Animal; Anova to test fixed effects; Tukey's HSD multiple comparison within minute	Time: F(9,162) = 22.0195, p < 2x10-16 Genotype: F(1,18) = 2.1895, p = 0.1562 Genotype*Time Interaction: F(9,162) = 1.9151, p = 0.05315	D3M3: CD - WT p = 0.905
				CD: 38.751 ± 6.7536	CD: 44.915 (25.96, 50.5075)			D3M4: CD - WT p = 0.0364
			Cued Fear Minute 4	WT: 48.717 ± 7.7196	WT: 57.965 (27.655, 63.7175)			D3M5: CD - WT p = 0.368
				CD: 24.823 ± 4.9433	CD: 20.13 (13.9375, 31.8625)			D3M6: CD - WT p = 0.996
			Cued Fear Minute 5	WT: 32.212 ± 5.2023	WT: 31.195 (21.3475, 42.5875)			D3M7: CD - WT p = 0.732
				CD: 16.238 ± 4.4482	CD: 11.285 (8.96, 16.0375)			D3M8: CD - WT p = 0.993
			Cued Fear Minute 6	WT: 24.556 ± 4.3495	WT: 22.345 (14.71, 31.415)			D3M9: CD - WT p = 0.998
				CD: 18.936 ± 6.5093	CD: 8.625 (4.42, 28.98)			D3M10: CD - WT p = 1.00
			Cued Fear Minute 7	WT: 29.486 ± 6.6092	WT: 22.395 (17.5325, 29.205)
				CD: 17.577 ± 6.7742	CD: 12 (4.2025, 18.365)
			Cued Fear Minute 8	WT: 25.108 ± 5.3123	WT: 21.46 (12.6475, 33.1075)
				CD: 19.055 ± 5.9164	CD: 15.045 (6.5225, 26.11)
			Cued Fear Minute 9	WT: 24.845 ± 3.5911	WT: 23.5 (19.135, 25.55)
				CD: 19.868 ± 6.7176	CD: 16.595 (4.885, 21.1525)
			Cued Fear Minute 10	WT: 21.466 ± 3.5788	WT: 19.555 (13.6675, 27.445)
				CD: 20.401 ± 7.8675	CD: 9.555 (5.5575, 26.225)
	*p-values < 0.1 are bolded
	CONDITIONED FEAR TASK with ICV TREATMENT
	MICE	AGE	SAMPLE SIZE (n):	WT - Vehicle	WT - OTA	CD - Vehicle	CD - OTA
		P68-P118		16	13	7	7
				Female | Male	Female | Male	Female | Male	Female | Male
				8 | 8	4 | 9	5 | 2	3 | 4
	Figure	Parameter (unit)	Comparison	Descriptive Statistics		Statistical Analysis
			Independent Variables	Average ± SEM	Median (2Q,3Q)	Statistical Test	Significance
	Figure 2B	Acquistion - Baseline (% Freezing)	Baseline Minute 1	WT-Veh: 0 ± 0	WT-Veh: 0 (0, 0)	Linear mixed model, Random effect: Animal; Anova to test fixed effects	Time: F(1,39) = 0.2699, p = 0.6063 Genotype: F(1,39) = 1.5766, p = 0.2167 Treatment: F(1,39) = 0.3356, p = 0.5657 INTERACTIONS: Freeze*Genotype: F(1,39) = 2.3043, p = 0.1371 Freeze*Treatment: F(1,39) = 1.5034, p = 0.2275 Genotype*Treatment: F(1,39) = 2.2488, p = 0.1418 Freeze*Genotype*Treatment: F(1,39) = 2.4906, p = 0.1226
				WT-OTA: 0.1362 ± 0.1362	WT-OTA: 0 (0, 0)
				CD-Veh: 1.7071 ± 1.7072	CD-Veh: 0 (0, 0)
				CD-OTA: 0 ± 0	CD-OTA: 0 (0, 0)
			Baseline Minute 2	WT-Veh: 0.0831 ± 0.0831	WT-Veh: 0 (0, 0)
				WT-OTA: 0.2731 ± 0.1916	WT-OTA: 0 (0, 0)
				CD-Veh: 0.3814 ± 0.3814	CD-Veh: 0 (0, 0)
				CD-OTA: 0.19 ± 0.19	CD-OTA: 0 (0, 0)
		Acquisition - Conditioned Stimulus (% Freezing)	Conditioned Stimulus Minute 3	WT-Veh: 4.7894 ± 1.4969	WT-Veh: 2.43 (0, 6.5225)	Linear mixed model, Random effect: Animal; Anova to test fixed effects; Tukey's HSD multiple comparison within minute	Genotype: F(1,39) = 1.7043, p = 0.19938 Treatment: F(1,39) = 0.5815, p = 0.45032 Time: F(2,78) = 155.1855, p < 2x10-16 INTERACTIONS: Genotype*Treatment: F(1,39) = 7.3211, p = 0.01 Genotype*Time: F(2,78) = 0.3276, p = 0.72163 Treatment*Time: F(2,78) = 0.0271, p = 0.97329 Genotype*Treatment*Time: F(2,78) = 1.8232, p = 0.16833	D1M3: CD Veh - WT Veh p = 0.9999
				WT-OTA: 9.6577 ± 2.5153	WT-OTA: 10.67 (0, 17.7)			D1M3: WT OTA - WT Veh p = 0.9842
				CD-Veh: 6.4557 ± 1.8984	CD-Veh: 7.52 (2.67, 8.865)			D1M3: CD OTA - WT Veh p = 0.9999
				CD-OTA: 2.7886 ± 1.2213	CD-OTA: 3.11 (0, 3.76)			D1M3: WT OTA - CD Veh p = 0.9998
			Conditioned Stimulus Minute 4	WT-Veh: 19.855 ± 3.079	WT-Veh: 15.115 (9.297, 27.762)			D1M3: CD OTA - CD Veh p = 0.9998
				WT-OTA: 30.9408 ± 5.9432	WT-OTA: 25.78 (8.44, 46.9)			D1M3: CD OTA - WT OTA p = 0.9658
				CD-Veh: 26.9214 ± 3.2769	CD-Veh: 29.2 (22.83, 31.71)			D1M4: CD Veh - WT Veh p = 0.9497
				CD-OTA: 13.38 ± 3.0608	CD-OTA: 12.44 (8.21, 16.41)			D1M4: WT OTA - WT Veh p = 0.3034
			Conditioned Stimulus Minute 5	WT-Veh: 41.3312 ± 4.3103	WT-Veh: 36.665 (29.78, 53.11)			D1M4: CD OTA - WT Veh p = 0.9709
				WT-OTA: 50.8969 ± 4.3256	WT-OTA: 51.56 (48.21, 58.48)			D1M4: WT OTA - CD Veh p = 0.9993
				CD-Veh: 46.0129 ± 7.6612	CD-Veh: 46.67 (28.89, 63.33)			D1M4: CD OTA - CD Veh p = 0.5260
				CD-OTA: 33.2943 ± 2.3647	CD-OTA: 31.56 (29.78, 34.97)			D1M4: CD OTA - WT OTA p = 0.0779
								D1M5: CD Veh - WT Veh p = 0.9970
								D1M5: WT OTA - WT Veh p = 0.5101
								D1M5: CD OTA - WT Veh p = 0.8949
								D1M5: WT OTA - CD Veh p = 0.9968
								D1M5: CD OTA - CD Veh p = 0.6124
								D1M5: CD OTA - WT OTA p = 0.0765
	not pictured	Contextual Fear Memory (Average % Freezing)	Average % Freezing Baseline	WT-Veh: 0.04156 ± 0.0415	WT-Veh: 0 (0, 0)	Linear mixed model, Random effect: Animal; Anova to test fixed effects; Post hoc comparison within genotypes between context not considering treatment	Time: F(1,39) = 196.2863, p = 2.2x10-16 Genotype: F(1,39) = 22.5684, p = 3.216x10-5 Treatment: F(1,39) = 1.0977, p = 0.3012 INTERACTIONS: Time*Genotype: F(1,39) = 26.7991, p = 7.159x10-6 Time*Treatment: F(1,39) = 1.4433, p = 0.2369 Genotype*Treatment: F(1,39) = 1.9603, p = 0.1694 Time*Genotype*Treatment: F(1:39) = 1.3381, p = 0.2544	CD Baseline - WT Baseline p = 0.9983
				WT-OTA: 0.2046 ± 0.1577	WT-OTA: 0 (0, 0)			WT Context - WT Baseline p = 0
				CD-Veh: 1.044 ± 1.0443	CD-Veh: 0 (0, 0)			CD Context - CD Baseline p = 0.0022
				CD-OTA: 0.095 ± 0.095	CD-OTA: 0 (0, 0)			CD Context - WT Context p = 2.9878x10-9
			Average % Freezing Context (First 2 Minutes)	WT-Veh: 27.758 ± 3.122	WT-Veh: 25.183 (20.630, 32.709)
				WT-OTA: 35.01 ± 3.6576	WT-OTA: 31.29 (21.97, 45.13)
				CD-Veh: 13.513 ± 3.2704	CD-Veh: 12.19 (9.75, 16.925)
				CD-OTA: 10.959 ± 3.3	CD-OTA: 5.540 (4.768, 18.942)
	Figure 2C	Contextual Fear (% Freezing)	Contextual Fear Minute 1	WT-Veh: 20.1638 ± 2.7597	WT-Veh: 15.705 (12.952, 27.655)	Linear mixed model; Animal id random effect; Anova to test fixed effects; Tukey's HSD multiple comparison within time only considering genotype	Genotype: F(1,39) = 19.9632, p = 6.6x10-5 Time: F(7,273) = 3.2942, p = 0.002221 Treatment: F(1,39) = 1.1557, p = 0.288966 INTERACTIONS: Time*Genotype: F(7,273) = 1.3534, p = 0.225352 Time*Treatment: F(7,273) = 0.2155, p = 0.981667 Genotype*Treatment: F(1,39) = 2.4705, p = 0.124 Time*Genotype*Treatment: F(7:273) = 0.5370, p = 0.806138	D2M1: CD - WT p = 0.07126
				WT-OTA: 27.2877 ± 3.5031	WT-OTA: 25.22 (18.58, 38.94)			D2M2: CD - WT p = 9.7218x10-5
				CD-Veh: 11.9529 ± 3.3111	CD-Veh: 11.11 (7.74, 15.045)			D2M3: CD - WT p = 0.00826
				CD-OTA: 7.27 ± 2.2227	CD-OTA: 6.64 (2.875, 9.735)			D2M4: CD - WT p = 0.00037
			Contextual Fear Minute 2	WT-Veh: 35.3519 ± 4.1518	WT-Veh: 32.82 (26.1925, 45.69)			D2M5: CD - WT p = 0.00116
				WT-OTA: 42.7385 ± 4.6455	WT-OTA: 39.56 (30.67, 55.31)			D2M6: CD - WT p = 0.00886
				CD-Veh: 15.0729 ± 3.5278	CD-Veh: 17.33 (9.73, 18.805)			D2M7: CD - WT p = 0.13113
				CD-OTA: 14.6486 ± 4.9996	CD-OTA: 8.89 (4.655, 23.06)			D2M8: CD - WT p = 0.19205
			Contextual Fear Minute 3	WT-Veh: 29.0006 ± 4.8913	WT-Veh: 24.385 (13.3875, 47.9)
				WT-OTA: 37.5815 ± 5.5208	WT-OTA: 35.56 (21.24, 49.56)
				CD-Veh: 13.5443 ± 3.2708	CD-Veh: 13.72 (8.43, 15.3)
				CD-OTA: 16.6529 ± 4.6414	CD-OTA: 13.33 (9.09, 17.955)
			Contextual Fear Minute 4	WT-Veh: 29.6837 ± 3.2344	WT-Veh: 34.955 (18.557, 37.997)
				WT-OTA: 37.9792 ± 6.3412	WT-OTA: 42.67 (18.67, 54.22)
				CD-Veh: 12.5529 ± 1.8664	CD-Veh: 12.39 (8, 16.85)
				CD-OTA: 10.0829 ± 4.1256	CD-OTA: 7.52 (4.445, 9.53)
			Contextual Fear Minute 5	WT-Veh: 27.4537 ± 4.936	WT-Veh: 19.245 (12.875, 37.1025)
				WT-OTA: 37.1962 ± 6.0902	WT-OTA: 29.2 (25.22, 44.89)
				CD-Veh: 14.61 ± 3.0534	CD-Veh: 17.26 (9.54, 20.795)
				CD-OTA: 7.8471 ± 2.9955	CD-OTA: 3.98 (1.99, 13.085)
			Contextual Fear Minute 6	WT-Veh: 28.3244 ± 3.6164	WT-Veh: 23.23 (18.67, 37.4)
				WT-OTA: 39.2915 ± 5.8313	WT-OTA: 37.17 (33.78, 48.89)
				CD-Veh: 21.2857 ± 3.3255	CD-Veh: 24.44 (15.085, 26.99)
				CD-OTA: 10.01 ± 3.4947	CD-OTA: 9.33 (2, 16.2)
			Contextual Fear Minute 7	WT-Veh: 28.5981 ± 4.621	WT-Veh: 25.11 (15.83, 37.18)
				WT-OTA: 34.5492 ± 7.312	WT-OTA: 28.89 (13.72, 55.56)
				CD-Veh: 19.4743 ± 3.8466	CD-Veh: 22.57 (11.08, 23.895)
				CD-OTA: 18.2829 ± 5.1421	CD-OTA: 19.03 (10.4, 23.275)
			Contextual Fear Minute 8	WT-Veh: 26.7512 ± 3.9562	WT-Veh: 26.06 (16.225, 34.667)
				WT-OTA: 33.1485 ± 6.9856	WT-OTA: 20.89 (20.09, 48.21)
				CD-Veh: 23.7514 ± 7.9418	CD-Veh: 17.78 (8.93, 31.38)
				CD-OTA: 12.6029 ± 4.1604	CD-OTA: 10.27 (3.34, 19.115)
	Figure 2D	Cued Fear Baseline (% Freezing)	Baseline Minute 1	WT-Veh: 6.7538 ± 1.7976	WT-Veh: 3.98 (1.33, 9.1825)	Linear mixed model, Random effect: Animal; Anova to test fixed effects	Time: F(1,39) = 24.2008, p = 1.641x10-5 Genotype: F(1,39) = 5.2402, p = 0.02757 Treatment: F(1,39) = 0.7865, p = 0.38059 INTERACTIONS: Time*Genotype: F(1,39) = 3.3477, p = 0.07495 Time*Treatment: F(1,39) = 0.2473, p = 0.62176 Genotype*Treatment: F(1,39) = 0.0549, p = 0.8159 Time*Genotype*Treatment: F(1,39) = 0.0429, p = 0.83691
				WT-OTA: 4.6977 ± 1.8858	WT-OTA: 3.1 (0, 4)
				CD-Veh: 2.91 ± 1.0616	CD-Veh: 1.77 (1.33, 3.765)
				CD-OTA: 2.8486 ± 0.8253	CD-OTA: 3.1 (1.325, 4.22)
			Baseline Minute 2	WT-Veh: 17.6231 ± 4.0732	WT-Veh: 12 (6.8575, 21.6825)
				WT-OTA: 14.3885 ± 3.1284	WT-OTA: 10.62 (6.19, 21.78)
				CD-Veh: 7.9814 ± 2.8593	CD-Veh: 4 (1.555, 14.16)
				CD-OTA: 5.2657 ± 2.8701	CD-OTA: 2.65 (0, 7.105)
		Cued Fear (% Freezing)	Cued Fear Minute 3	WT-Veh: 58.7388 ± 3.9924	WT-Veh: 61.78 (50.165, 69.247)	Linear mixed model, Random effect: Animal; Anova to test fixed effects; Tukey's HSD multiple comparison within time for genotype alone	Time: F(2,273) = 26.447, p = 2.2x10-16 Genotype: F(1,39) = 1.0398, p = 0.3142 Treatment: F(1,39) = 0.0596, p = 0.8085 INTERACTIONS: Time*Genotype: F(7,273) = 5.8774, p = 2.262x10-6 Time*Treatment: F(7,273) = 1.1599, p = 0.3261 Genotype*Treatment: F(1,39) = 0.1607, p = 0.6907 Time*Genotype*Treatment: F(2,273) = 0.4794, p = 0.8492	D3M3: CD - WT p = 0.080759
				WT-OTA: 55.6 ± 2.6732	WT-OTA: 56.44 (48.44, 64.6)			D3M4: CD - WT p = 0.008288
				CD-Veh: 43.3286 ± 6.6848	CD-Veh: 49.12 (33.335, 55.53)			D3M5: CD - WT p = 0.433508
				CD-OTA: 37.1 ± 8.9436	CD-OTA: 38.22 (21.505, 52.345)			D3M6: CD - WT p = 0.971907
			Cued Fear Minute 4	WT-Veh: 60.6531 ± 5.2684	WT-Veh: 67.18 (46.18, 75.66)			D3M7: CD - WT p = 0.999868
				WT-OTA: 49.6308 ± 4.1193	WT-OTA: 46.46 (44.25, 55.11)			D3M8: CD - WT p = 0.997868
				CD-Veh: 34.0129 ± 7.7645	CD-Veh: 25.66 (19.555, 43.14)			D3M9: CD - WT = 1
				CD-OTA: 33.3957 ± 12.1127	CD-OTA: 16.81 (11.54, 57.385)			D3M10: CD - WT p = 0.985158
			Cued Fear Minute 5	WT-Veh: 46.6925 ± 6.7533	WT-Veh: 50.335 (25.137, 65.795)
				WT-OTA: 40.2008 ± 2.7712	WT-OTA: 38.94 (32.74, 44.69)
				CD-Veh: 31.0643 ± 7.5289	CD-Veh: 30.67 (13.495, 41.7)
				CD-OTA: 32.2329 ± 11.8144	CD-OTA: 21.68 (8.865, 48.67)
			Cued Fear Minute 6	WT-Veh: 40.1825 ± 6.546	WT-Veh: 39.025 (13.095, 58.22)
				WT-OTA: 36.0385 ± 3.8887	WT-OTA: 33.19 (26.55, 42.04)
				CD-Veh: 29.8943 ± 8.6538	CD-Veh: 24.34 (18.22, 29.33)
				CD-OTA: 34.6143 ± 11.9848	CD-OTA: 23.45 (14, 48.965)
			Cued Fear Minute 7	WT-Veh: 32.3075 ± 5.1365	WT-Veh: 30.365 (16.595, 46.0175)
				WT-OTA: 30.5985 ± 4.0338	WT-OTA: 26.55 (21.68, 38.67)
				CD-Veh: 30.9157 ± 9.9984	CD-Veh: 22.12 (10.635, 47.02)
				CD-OTA: 37.7671 ± 11.4266	CD-OTA: 25.22 (20.8, 53.045)
			Cued Fear Minute 8	WT-Veh: 22.945 ± 4.4636	WT-Veh: 16.37 (14.16, 29.3325)
				WT-OTA: 27.6538 ± 4.5452	WT-OTA: 29.2 (19.56, 35.56)
				CD-Veh: 27.4043 ± 2.0588	CD-Veh: 26.55 (23.945, 28.83)
				CD-OTA: 30.9014 ± 10.2019	CD-OTA: 22.67 (14.16, 43.505)
			Cued Fear Minute 9	WT-Veh: 27.0338 ± 5.3605	WT-Veh: 20.135 (9.975, 46.68)
				WT-OTA: 25.1954 ± 3.5282	WT-OTA: 20.8 (14.16, 37.17)
				CD-Veh: 28.29 ± 7.1723	CD-Veh: 19.11 (17.56, 35.015)
				CD-OTA: 23.23 ± 8.9934	CD-OTA: 16.37 (9.345, 27.775)
			Cued Fear Minute 10	WT-Veh: 23.5981 ± 6.0351	WT-Veh: 14.51 (6.5875, 24.7775)
				WT-OTA: 25.5585 ± 3.4353	WT-OTA: 25.89 (16, 32.59)
				CD-Veh: 25.2943 ± 6.221	CD-Veh: 22.22 (15.775, 30.075)
				CD-OTA: 34.6057 ± 12.4249	CD-OTA: 23.56 (9.12, 59.11)
	*p-values < 0.1 are bolded, Veh = Vehicle
