## Supplemental Table 2 for "Oxytocin receptor activation does not mediate associative fear deficits in a Williams Syndrome model"

### Sheet: Sheet1
	OXTR Autoradiography Statistical Analysis
	Region	Full Region Name	Genotype	Total n	Female n	Female Mean +/- SEM	Male n	Male Mean +/- SEM	ANCOVA Resultsa,b	Corrected p-value
	ACC	anterior cingulate cortex	WT	17	10	99.3212 ± 34.1635	7	132.8717 ± 47.3068	GENO: F(1,22)=0.324, p=0.575	p = 4.6
			CD	10	3	77.4752 ± 55.1005	7	101.0427 ± 41.3338	SEX: F(1,22)=0.375, p=0.546	p = 4.368
	AON	aortic optic nucleus	WT	14	9	763.0854 ± 48.2315	5	886.8484 ± 72.0676	GENO: F(1,20)=0.355, p=0.558	p = 4.464
			CD	11	4	793.2109 ± 73.2264	7	779.8056 ± 54.9005	SEX: F(1,20)=0.740, p=0.4	p = 3.2
	BLA	basolateral & lateral amygdala	WT	15	10	528.4022 ± 54.7091	5	482.8567 ± 74.3161	GENO: F(1,21)=1.57, p=0.224	p = 1.792
			CD	11	5	613.8502 ± 83.4951	6	578.4987 ± 73.9358	SEX: F(1,21)=0.319, p=0.578	p = 4.624
	CA 2/3	hippocampus regions CA 2 & 3	WT	20	12	486.5112 ± 32.1591	8	582.4017 ± 43.729	GENO: F(1,28)=0.234, p=0.632	p = 5.056
			CD	13	5	569.4905 ± 54.1236	8	539.5399 ± 41.4852	SEX: F(1,28)=0.599, p=0.445	p = 3.56
	Cpu	caudate putamen/striatum	WT	17	10	17.8168 ± 15.4067	7	23.1842 ± 21.0416	GENO: F(1,21)=0.023, p=0.88	p = 7.04
			CD	9	3	18.6106 ± 28.783	6	30.0852 ± 25.9221	SEX: F(1,21)=0.126, p=0.726	p = 5.808
	LSN	lateral septal nucleus	WT	17	10	443.7764 ± 41.7528	7	462.5080 ± 51.0552	GENO: F(1,22)=5.118, p=0.034	p = 0.272
			CD	10	3	282.1728 ± 60.8088	7	388.4841 ± 46.9098	SEX: F(1,22)=1.595, p=0.22	p = 1.76
	Pir	piriform cortex	WT	15	10	746.1092 ± 58.0171	5	723.9866 ± 81.3129	GENO: F(1,20)=0.847, p=0.368	p = 2.944
			CD	10	4	634.4353 ± 85.2362	6	696.4849 ± 72.3641	SEX: F(1,20)=0.077, p=0.784	p = 6.272
	PVN	paraventricular nucleus	WT	20	12	646.8375 ± 55.0879	8	654.8481 ± 69.093	GENO: F(1,27)=0.477, p=0.496	p = 3.968
			CD	12	4	641.9636 ± 96.3819	8	560.0322 ± 62.8069	SEX: F(1,27)=0.27, p=0.608	p = 4.864
	By genotype and sex from estimated marginal means; SEM = standard error of the mean, GENO = genotype
	aFixed factors: sex and genotype, covariate: age; bBonferroni Correction, critical α = 0.00625
	SERT Autoradiography Statistical Analysis
	Region	Full Region Name	Genotype	Total n	Female n	Female Mean +/- SEM	Male n	Male Mean +/- SEM	Multivariate ANOVA Resultsa,b	Between-Subjects Effects
	ACC	anterior cingulate cortex	WT	22	12	289.4284 ± 61.8965	10	289.1077 ± 79.0262	Genotype: F(12,12) = 2.141, p = 0.07, Wilks' Lambda = 0.293 Sex: F(12,12) = 0.489, p = 0.885, Wilks' Lambda = 0.672 Genotype*Sex: F(12,12) = 1.301, p = 0.328, Wilks' Lambda = 0.435	GENO: F(1,23)=0.527,p=0.475
			CD	14	5	211.2059 ± 75.0746	9	218.0609 ± 62.2096		SEX: F(1,23)=0.166,p=0.687
	BLA	basolateral amygdala	WT	21	11	1542.0245 ± 136.8943	10	1326.6276 ± 149.6572		GENO: F(1,23)=0.002,p=0.965
			CD	14	5	1525.4806 ± 151.2241	9	1266.8352 ± 119.4666		SEX: F(1,23)=0.638,p=0.432
	BNST	bed nucleus of the stria terminalus	WT	21	12	611.3552 ± 90.9035	9	531.8985 ± 127.1372		GENO: F(1,23)=0.146,p=0.706
			CD	11	5	722.652 ± 114.8744	6	503.8346 ± 97.9522		SEX: F(1,23)=0.328,p=0.572
	CA 2/3	hippocampus regions CA 2 & 3	WT	22	12	978.7105 ± 108.5505	10	873.5517 ± 137.29		GENO: F(1,23)=2.065,p=0.164
			CD	14	5	781.6372 ± 150.0473	9	643.6365 ± 87.8401		SEX: F(1,23)=0.106,p=0.747
	CeA	central amygdala	WT	21	11	1374.99 ± 133.9068	10	1108.807 ± 126.8176		GENO: F(1,23)=1.315,p=0.263
			CD	14	5	1125.4029 ± 88.5061	9	1055.1931 ± 89.3567		SEX: F(1,23)=0.227,p=0.638
	Cpu	caudate putamen/striatum	WT	22	12	1622.2558 ± 74.8469	10	1446.2245 ± 156.5769		GENO: F(1,23)=3.7,p=0.067
			CD	14	5	1409.6564 ± 131.3332	9	1281.6204 ± 128.598		SEX: F(1,23)=0.110,p=0.744
	IC	insular cortex	WT	21	12	606.6271 ± 96.5621	9	678.7568 ± 152.4349		GENO: F(1,23)=0.125,p=0.727
			CD	13	5	701.5797 ± 137.3324	8	511.0048 ± 78.1395		SEX: F(1,23)=0.003,p=0.956
	LA	lateral amygdala	WT	20	11	1167.0251 ± 109.2435	9	1278.5066 ± 123.0872		GENO: F(1,23)=0.569p=0.458
			CD	14	5	1176.4828 ± 180.1849	9	908.4341 ± 127.2575		SEX: F(1,23)=0.022,p=0.883
	NAc	nucleus accumbens	WT	21	12	1379.1824 ± 65.8827	10	1131.0983 ± 160.7995		GENO: F(1,23)=1.326,p=0.261
			CD	14	5	1252.071 ± 149.5267	9	1044.5984 ± 95.8042		SEX: F(1,23)=1.551,p=0.226
	OFC	orbital frontal cortex	WT	21	11	486.3343 ± 59.6736	9	539.8918 ± 84.9561		GENO: F(1,23)=3.903,p=0.06
			CD	13	5	305.4111 ± 89.3258	8	297.4236 ± 63.7359		SEX: F(1,23)=0.155,p=0.698
	PLH	hypothalamus	WT	22	12	1687.884 ± 65.4506	10	1366.4643 ± 112.7004		GENO: F(1,23)=2.64,p=0.118
			CD	13	5	1711.2213 ± 156.022	8	1558.616 ± 161.5287		SEX: F(1,23)=0.608,p=0.444
	PtA	lateral parietal association	WT	21	12	297.6349 ± 55.9814	9	385.0822 ± 107.0252		GENO: F(1,23)=0.41,p=0.528
			CD	12	5	342.1413 ± 117.7591	7	206.3785 ± 30.2895		SEX: F(1,23)=0.113,p=0.74
	SEM = standard error of the mean, GENO = genotype
